# Prediction of soil probiotics based on foundation model representation enhancement and stacked aggregation classifier

**DOI:** 10.1101/2025.06.13.659431

**Authors:** Qiang Kang, Haotong Sun, Yayu Wang, Xiaolong Fang, Yuxiang Li, Yong Zhang, Tong Wei, Peng Yin

## Abstract

Soil probiotics are indispensable in agro-ecosystem, which enhances crop yield through nutrient solubilization, pathogen suppression, and soil structure improvement. However, reliable prediction methods for soil probiotics remain absent. In this study, we utilize genomic foundation models to generate representations from samples’ sequences, and then, enhance them by deeply integrating domain-specific engineered features. The enhanced representations enable training a powerful classifier for a target task, instead of common parameter fine-tuning. Inspired by the stacking ensemble learning framework, we also design a stacked aggregation classifier. It predicts the label of a sample with only leveraging partial sequence segments from this sample, effectively addressing the challenges in processing long sequences. The proposed method is applied on prediction of soil probiotics and obtains 97.50% accuracy and 0.9807 AUC value on balanced and imbalanced test sets, respectively. Potential functional genes are revealed from the predicted probiotics, providing biologically insights for more related studies.
